# Common genetic variants with fetal effects on birth weight are enriched for proximity to genes implicated in rare developmental disorders

**DOI:** 10.1101/2020.07.02.184028

**Authors:** Robin N. Beaumont, Isabelle K. Mayne, Rachel M. Freathy, Caroline F. Wright

## Abstract

Birth weight is an important factor in newborn and infant survival, and both low and high birth weights are associated with adverse later life health outcomes. Genome-wide association studies (GWAS) have identified 190 loci associated with either maternal or fetal effects on birth weight. Knowledge of the underlying causal genes and pathways is crucial to understand how these loci influence birth weight, and the links between infant and adult morbidity. Numerous monogenic developmental syndromes are associated with birth weights at the extreme upper or lower ends of the normal distribution, and genes implicated in those syndromes may provide valuable information to help prioritise candidate genes at GWAS loci. We examined the proximity of genes implicated in developmental disorders to birth weight GWAS loci at which a fetal effect is either likely or cannot be ruled out. We used simulations to test whether those genes fall disproportionately close to the GWAS loci. We found that birth weight GWAS single nucleotide polymorphisms (SNPs) fall closer to such genes than expected by chance. This is the case both when the developmental disorder gene is the nearest gene to the birth weight SNP and also when examining all genes within 258kb of the SNP. This enrichment was driven by genes that cause monogenic developmental disorders with dominant modes of inheritance. We found several examples of SNPs located in the intron of one gene that mark plausible effects via different nearby genes implicated in monogenic short stature, highlighting the closest gene to the SNP not necessarily being the functionally relevant gene. This is the first application of this approach to birth weight loci, which has helped identify GWAS loci likely to have direct fetal effects on birth weight which could not previously be classified as fetal or maternal due to insufficient statistical power.
