## Supplemental Tables for "Common genetic variants with fetal effects on birth weight are enriched for proximity to genes implicated in rare developmental disorders"

### Sheet: Table S1
	Table S1: List of birth weight SNPs and their classifications
	SNP	Chromosome	Position	Effect_Allele	Other_Allele	SEM_Classification
	rs17367504	1	11862778	G	A	Maternal Only
	rs12401656	1	43456767	G	A	Fetal Only
	rs80278614	1	119412317	A	G	Fetal Only
	rs905938	1	154991389	C	T	Unclassified
	rs670523	1	155878732	G	A	Unclassified
	rs72480273	1	161644871	C	A	Unclassified
	rs10913200	1	176521655	G	A	Fetal and Maternal - Same Direction
	rs61830764	1	212289976	A	G	Fetal Only
	rs3806315	1	214724668	A	G	Unclassified
	rs708122	1	228216997	C	A	Unclassified
	rs10495563	2	9662210	A	G	Fetal and Maternal - Same Direction
	rs2551347	2	23912401	T	C	Fetal Only
	rs1179494	2	36809496	G	C	Unclassified
	rs754868	2	43185532	G	A	Fetal Only
	rs4952673	2	43423870	A	G	Maternal Only
	rs17034876	2	46484310	T	C	Fetal and Maternal - Same Direction
	rs4953353	2	46567276	G	T	Fetal Only
	rs186606513	2	97482001	G	A	Unclassified
	rs56188432	2	158406865	G	A	Fetal Only
	rs560887	2	169763148	C	T	Fetal and Maternal - Opposite Directions
	rs2280235	2	191843830	G	A	Unclassified
	rs10181515	2	227019461	T	C	Fetal Only
	rs9855896	3	14287150	G	A	Fetal and Maternal - Opposite Directions
	rs2168443	3	46947087	T	A	Fetal and Maternal - Same Direction
	rs11708067	3	123065778	G	A	Fetal and Maternal - Opposite Directions
	rs9851257	3	123125711	T	A	Maternal Only
	rs6440006	3	141142691	A	G	Maternal Only
	rs2306700	3	142123841	T	C	Unclassified
	rs10935733	3	148622968	T	C	Fetal Only
	rs4679760	3	155855418	G	C	Fetal and Maternal - Opposite Directions
	rs1482852	3	156798294	A	G	Fetal Only
	rs11711420	3	183349010	T	G	Fetal Only
	rs4144829	4	17903654	C	T	Fetal Only
	rs6533183	4	106133184	C	T	Unclassified
	rs116807401	4	135121721	C	T	Fetal Only
	rs6845999	4	145565826	T	C	Fetal and Maternal - Same Direction
	rs4579095	4	174726635	G	A	Maternal Only
	rs1818782	5	39424628	C	A	Unclassified
	rs351930	5	52003397	T	A	Fetal Only
	rs854037	5	57091783	A	G	Unclassified
	rs28365970	5	67585723	C	A	Unclassified
	rs1981627	5	133838180	G	A	Unclassified
	rs2946179	5	157886627	C	T	Maternal Only
	rs34471628	5	172196752	A	G	Maternal Only
	rs9379084	6	7231843	G	A	Maternal Only
	rs35261542	6	20675792	C	A	Fetal and Maternal - Opposite Directions
	rs9379832	6	26186200	A	G	Unclassified
	rs9366778	6	31269173	G	A	Unclassified
	rs6911024	6	31368451	T	C	Maternal Only
	rs9267812	6	32128394	T	C	Fetal and Maternal - Same Direction
	rs1547669	6	33775641	G	A	Fetal Only
	rs75104038	6	34190104	A	G	Fetal and Maternal - Same Direction
	rs9348981	6	35687249	T	G	Unclassified
	rs7744700	6	53349401	T	A	Unclassified
	rs76094073	6	109288036	G	C	Unclassified
	rs6925689	6	126865884	T	C	Fetal Only
	rs6569647	6	130337266	T	C	Unclassified
	rs6930558	6	141878920	T	G	Fetal Only
	rs962554	6	142734204	T	C	Unclassified
	rs10872678	6	152039964	T	C	Fetal Only
	rs2934844	6	166142456	T	A	Unclassified
	rs4719648	7	2756832	C	T	Unclassified
	rs59084784	7	22739562	A	C	Unclassified
	rs7808457	7	22798265	A	T	Unclassified
	rs34776209	7	23513093	C	T	Fetal and Maternal - Same Direction
	rs2908279	7	44174857	T	G	Unclassified
	rs2971669	7	44231778	T	C	Maternal Only
	rs138715366	7	44246271	C	T	Fetal Only
	rs10265133	7	45895604	G	T	Fetal and Maternal - Opposite Directions
	rs11983722	7	46298647	A	T	Unclassified
	rs10265057	7	47275737	G	A	Fetal Only
	rs2237467	7	50733316	A	G	Fetal and Maternal - Same Direction
	rs112139215	7	73034559	A	C	Fetal Only
	rs2282978	7	92264410	C	T	Fetal Only
	rs45446698	7	99332948	G	T	Maternal Only
	rs6467157	7	127660763	T	C	Fetal and Maternal - Same Direction
	rs3918226	7	150690176	C	T	Maternal Only
	rs62496903	8	6446938	T	C	Unclassified
	rs732563	8	23345526	C	T	Fetal Only
	rs11778247	8	23403378	G	A	Maternal Only
	rs34036147	8	38366249	T	C	Fetal Only
	rs13266210	8	41533514	A	G	Fetal Only
	rs72656010	8	57122215	T	C	Fetal Only
	rs6995390	8	77611012	T	A	Fetal and Maternal - Opposite Directions
	rs7819593	8	106115172	C	T	Fetal Only
	rs10283100	8	120596023	G	A	Unclassified
	rs13271368	8	126506140	C	T	Unclassified
	rs13257363	8	142252580	G	A	Unclassified
	rs9657468	8	142362391	G	T	Fetal Only
	rs7854962	9	96900505	C	G	Unclassified
	rs28457693	9	98217348	G	A	Fetal Only
	rs2418135	9	113901309	A	G	Fetal and Maternal - Same Direction
	rs72760655	9	116916214	C	A	Fetal and Maternal - Opposite Directions
	rs1323438	9	119115531	C	T	Fetal Only
	rs3933326	9	123633948	G	A	Fetal Only
	rs10985827	9	125701608	G	T	Unclassified
	rs28505901	9	139241030	A	G	Fetal Only
	rs4350272	10	25056118	A	G	Unclassified
	rs9645500	10	70986723	G	T	Fetal and Maternal - Same Direction
	rs1112718	10	94479107	G	A	Fetal and Maternal - Opposite Directions
	rs10509669	10	95969913	A	T	Fetal and Maternal - Opposite Directions
	rs3740360	10	96025491	C	A	Maternal Only
	rs2274224	10	96039597	C	G	Unclassified
	rs562974282	10	104201070	G	T	Fetal and Maternal - Opposite Directions
	rs10883846	10	104958244	C	T	Unclassified
	rs7903146	10	114758349	T	C	Unclassified
	rs7076938	10	115789375	T	C	Fetal Only
	rs71486610	10	124134803	C	G	Fetal and Maternal - Same Direction
	rs11042596	11	2118860	T	G	Fetal Only
	rs234864	11	2857297	A	G	Fetal Only
	rs2168101	11	8255408	C	A	Fetal and Maternal - Opposite Directions
	rs4444073	11	10331664	A	C	Fetal Only
	rs5030317	11	32410337	C	G	Unclassified
	rs10437653	11	46297631	A	C	Unclassified
	rs10734564	11	48160429	A	G	Maternal Only
	rs667515	11	69449076	G	C	Fetal and Maternal - Same Direction
	rs61885091	11	69791952	A	G	Unclassified
	rs10830963*	11	92708710	G	C	Maternal Only
	rs10895278	11	102095335	C	T	Maternal Only
	rs76895963	12	4384844	G	T	Fetal and Maternal - Same Direction
	rs11055030	12	12878349	G	C	Fetal Only
	rs2306547	12	26877885	C	T	Unclassified
	rs11051061	12	30914668	A	G	Maternal Only
	rs6582623	12	46613394	C	T	Unclassified
	rs180438	12	47187260	G	A	Maternal Only
	rs7968682	12	66371880	G	T	Fetal Only
	rs1480470	12	66412130	G	A	Fetal Only
	rs1533688	12	102772745	C	T	Maternal Only
	rs2647873	12	103081192	A	G	Fetal and Maternal - Same Direction
	rs17033114	12	103123339	T	C	Maternal Only
	rs3184504	12	111884608	C	T	Maternal Only
	rs9549046	13	40647206	A	G	Unclassified
	rs34217484	13	48854550	A	T	Fetal and Maternal - Same Direction
	rs9318511	13	78601413	C	A	Unclassified
	rs72681869	14	50655357	C	G	Fetal Only
	rs6575803	14	101257755	C	T	Fetal Only
	rs75844534	15	38667117	A	C	Fetal and Maternal - Opposite Directions
	rs2928148	15	41401550	A	G	Maternal Only
	rs339969	15	60883281	A	C	Fetal and Maternal - Same Direction
	rs3784789	15	75082552	G	C	Fetal and Maternal - Opposite Directions
	rs12909648	15	86224570	G	A	Maternal Only
	rs12443252	15	91064690	T	C	Maternal Only
	rs4932373	15	91429287	A	C	Fetal and Maternal - Same Direction
	rs55958435	15	96852638	A	G	Unclassified
	rs7402983	15	99193276	A	C	Fetal Only
	rs11630479	15	99240481	G	A	Unclassified
	rs2045457	16	20046115	G	A	Unclassified
	rs40434	16	55699525	G	A	Fetal Only
	rs28544888	16	55741204	C	T	Unclassified
	rs11641308	16	75312023	T	C	Maternal Only
	rs222857	17	7164563	T	C	Fetal Only
	rs4511593	17	7455536	T	C	Fetal Only
	rs78378222	17	7571752	G	T	Unclassified
	rs9909342	17	25652275	A	G	Fetal Only
	rs7223535	17	29211667	G	A	Unclassified
	rs11867479	17	68090207	T	C	Fetal Only
	rs10221267	17	68464662	T	C	Fetal Only
	rs73354194	17	79905947	C	T	Fetal Only
	rs9912553	17	79959703	G	C	Unclassified
	rs11082304	18	20720973	T	G	Unclassified
	rs2779165	19	4915447	G	C	Unclassified
	rs8106042	19	7161849	G	C	Fetal Only
	rs2967676	19	8789666	A	C	Maternal Only
	rs41355649	19	33790556	G	A	Fetal Only
	rs1129156	19	40719076	T	C	Fetal Only
	rs147957154	19	43431040	T	C	Fetal Only
	rs516246	19	49206172	C	T	Unclassified
	rs255773	19	54723546	C	T	Unclassified
	rs147110934	19	55993436	G	T	Unclassified
	rs12461110	19	56320663	A	G	Maternal Only
	rs304001	19	56423668	G	A	Maternal Only
	rs6040076	20	10658882	C	G	Unclassified
	rs6033062	20	11207419	A	T	Unclassified
	rs1203876	20	22540915	C	A	Fetal and Maternal - Opposite Directions
	rs11698914	20	31327144	C	G	Fetal Only
	rs181451002	20	32466219	G	A	Maternal Only
	rs2889874	20	33715777	G	T	Unclassified
	rs1012167	20	39159119	C	T	Fetal Only
	rs753381	20	39797465	T	C	Fetal Only
	rs6026449	20	57272617	C	T	Fetal Only
	rs73143584	20	62445702	A	G	Fetal Only
	rs2229742	21	16339172	G	C	Unclassified
	rs220193	21	43581308	A	G	Unclassified
	rs134594	22	29468456	C	T	Fetal Only
	rs41311445	22	42070374	A	C	Fetal Only
	rs7285579	22	46441980	C	T	Fetal Only

### Sheet: Table S2
	Table S2: List of Developmental Disorder genes and their mode of inheritance
	Gene	Mode of Inheritance
	AAAS	Recessive
	AARS	Recessive
	AASS	Recessive
	ABCB11	Recessive
	ABCC6	Recessive
	ABCC9	Dominant
	ABCD4	Recessive
	ABHD5	Recessive
	ABL1	Dominant
	ACAD9	Recessive
	ACADM	Recessive
	ACADVL	Recessive
	ACAN	Dominant/Recessive
	ACAT1	Recessive
	ACO2	Recessive
	ACOX1	Recessive
	ACP5	Recessive
	ACTA1	Recessive
	ACTB	Dominant
	ACTG1	Dominant
	ACVR1	Dominant
	ACY1	Recessive
	ADA	Recessive
	ADAR	Dominant/Recessive
	ADGRG1	Recessive
	ADGRG6	Recessive
	ADNP	Dominant
	ADSL	Recessive
	AFF3	Dominant
	AFF4	Dominant
	AGA	Recessive
	AGK	Recessive
	AGL	Recessive
	AGPS	Recessive
	AHDC1	Dominant
	AHI1	Recessive
	AIMP1	Recessive
	AIPL1	Recessive
	AK2	Recessive
	AKR1D1	Recessive
	AKT1	Dominant
	AKT3	Dominant
	ALDH18A1	Dominant/Recessive
	ALDH1A3	Recessive
	ALDH3A2	Recessive
	ALDH4A1	Recessive
	ALDH5A1	Recessive
	ALDH7A1	Recessive
	ALDOA	Recessive
	ALG1	Recessive
	ALG11	Recessive
	ALG12	Recessive
	ALG2	Recessive
	ALG3	Recessive
	ALG6	Recessive
	ALG8	Recessive
	ALG9	Recessive
	ALMS1	Recessive
	ALPL	Recessive
	ALS2	Recessive
	ALX1	Recessive
	ALX3	Recessive
	ALX4	Dominant/Recessive
	AMPD2	Recessive
	AMT	Recessive
	ANKH	Dominant
	ANKRD11	Dominant
	ANKRD26	Dominant
	ANTXR1	Recessive
	AP3B2	Recessive
	AP4B1	Recessive
	AP4E1	Recessive
	AP4M1	Recessive
	AP4S1	Recessive
	APOPT1	Recessive
	APTX	Recessive
	ARCN1	Dominant
	ARFGEF2	Recessive
	ARG1	Recessive
	ARHGAP31	Dominant
	ARID1A	Dominant
	ARID1B	Dominant
	ARID2	Dominant
	ARL6	Recessive
	ARMC4	Recessive
	ARMC9	Recessive
	ARSA	Recessive
	ARSB	Recessive
	ASAH1	Recessive
	ASL	Recessive
	ASPA	Recessive
	ASPH	Recessive
	ASPM	Recessive
	ASS1	Recessive
	ASXL1	Dominant
	ASXL2	Dominant
	ASXL3	Dominant
	ATAD3A	Dominant/Recessive
	ATIC	Recessive
	ATM	Recessive
	ATP6V1B1	Recessive
	ATP6V1B2	Dominant
	ATP8B1	Recessive
	ATR	Recessive
	AUH	Recessive
	AUTS2	Dominant
	B3GALNT2	Recessive
	B3GALT6	Recessive
	B4GALT7	Recessive
	B9D1	Recessive
	BANF1	Recessive
	BBS1	Recessive
	BBS10	Recessive
	BBS12	Recessive
	BBS2	Recessive
	BBS4	Recessive
	BBS5	Recessive
	BBS7	Recessive
	BBS9	Recessive
	BCKDHA	Recessive
	BCKDHB	Recessive
	BCL11A	Dominant
	BCS1L	Recessive
	BFSP2	Dominant
	BHLHA9	Dominant/Recessive
	BICD2	Dominant
	BIN1	Recessive
	BLM	Recessive
	BLOC1S6	Recessive
	BMP2	Dominant
	BMP4	Dominant
	BMPER	Recessive
	BMPR1B	Recessive
	BOLA3	Recessive
	BPTF	Dominant
	BRAF	Dominant
	BRAT1	Recessive
	BRIP1	Recessive
	BRPF1	Dominant
	BSND	Recessive
	BTD	Recessive
	BUB1B	Recessive
	C12orf57	Recessive
	C12orf65	Recessive
	C1QBP	Recessive
	C21orf2	Recessive
	C21orf59	Recessive
	C2CD3	Recessive
	C2orf71	Recessive
	C4orf26	Recessive
	C5orf42	Recessive
	C8orf37	Recessive
	CA2	Recessive
	CA5A	Recessive
	CA8	Recessive
	CACNA1A	Dominant
	CACNA1C	Dominant
	CACNA1D	Dominant/Recessive
	CAMK2A	Dominant
	CAMK2B	Dominant
	CAMTA1	Dominant
	CARS2	Recessive
	CBL	Dominant
	CBS	Recessive
	CC2D1A	Recessive
	CC2D2A	Recessive
	CCBE1	Recessive
	CCDC103	Recessive
	CCDC114	Recessive
	CCDC115	Recessive
	CCDC151	Recessive
	CCDC39	Recessive
	CCDC40	Recessive
	CCDC65	Recessive
	CCDC78	Dominant
	CCDC8	Recessive
	CCDC88C	Recessive
	CCND2	Dominant
	CCNO	Recessive
	CCNQ	Dominant
	CD151	Recessive
	CD96	Dominant
	CDC45	Recessive
	CDC6	Recessive
	CDH23	Recessive
	CDH3	Recessive
	CDK13	Dominant
	CDK5RAP2	Recessive
	CDKN1C	Dominant
	CDON	Dominant
	CDT1	Recessive
	CENPJ	Recessive
	CEP104	Recessive
	CEP135	Recessive
	CEP152	Recessive
	CEP290	Recessive
	CEP41	Recessive
	CEP57	Recessive
	CEP63	Recessive
	CEP83	Recessive
	CFC1	Dominant
	CFL2	Recessive
	CHAMP1	Dominant
	CHD2	Dominant
	CHD3	Dominant
	CHD4	Dominant
	CHD7	Dominant
	CHD8	Dominant
	CHMP1A	Recessive
	CHRNA1	Recessive
	CHRNA4	Dominant
	CHRNB2	Dominant
	CHRNG	Recessive
	CHST14	Recessive
	CHST3	Recessive
	CHSY1	Recessive
	CHUK	Recessive
	CIB2	Recessive
	CIT	Recessive
	CKAP2L	Recessive
	CLCN7	Recessive
	CLCNKB	Recessive
	CLDN19	Recessive
	CLMP	Recessive
	CLN3	Recessive
	CLN5	Recessive
	CLN8	Recessive
	CLP1	Recessive
	CLPB	Recessive
	CLPP	Recessive
	CLTC	Dominant
	CNOT3	Dominant
	CNTNAP1	Recessive
	CNTNAP2	Recessive
	COASY	Recessive
	COG1	Recessive
	COG4	Recessive
	COG5	Recessive
	COG7	Recessive
	COG8	Recessive
	COL10A1	Dominant
	COL11A1	Dominant/Recessive
	COL11A2	Dominant/Recessive
	COL13A1	Recessive
	COL18A1	Recessive
	COL1A1	Dominant
	COL25A1	Recessive
	COL2A1	Dominant
	COL4A3	Dominant/Recessive
	COL4A3BP	Dominant
	COL4A4	Recessive
	COL6A1	Dominant
	COL6A3	Recessive
	COL9A1	Dominant/Recessive
	COL9A2	Dominant/Recessive
	COL9A3	Dominant
	COLEC10	Recessive
	COLEC11	Recessive
	COMP	Dominant
	COQ2	Recessive
	COQ4	Recessive
	COQ8A	Recessive
	COQ9	Recessive
	COX10	Recessive
	COX15	Recessive
	COX6B1	Recessive
	CPAMD8	Recessive
	CPS1	Recessive
	CRADD	Recessive
	CRB1	Recessive
	CRB2	Recessive
	CREBBP	Dominant
	CRELD1	Dominant
	CRX	Dominant
	CRYAA	Dominant/Recessive
	CRYBA1	Dominant
	CRYBA4	Dominant
	CRYBB1	Dominant/Recessive
	CRYBB2	Dominant
	CRYBB3	Recessive
	CRYGC	Dominant
	CRYGD	Dominant
	CSNK2A1	Dominant
	CSPP1	Recessive
	CSTA	Recessive
	CSTB	Recessive
	CTC1	Recessive
	CTCF	Dominant
	CTDP1	Recessive
	CTNNB1	Dominant
	CTNND1	Dominant
	CTNS	Recessive
	CTSA	Recessive
	CTSD	Recessive
	CTSK	Recessive
	CUL7	Recessive
	CUX2	Dominant
	CWC27	Recessive
	CYB5R3	Recessive
	CYC1	Recessive
	CYP1B1	Recessive
	CYP2U1	Recessive
	DAG1	Recessive
	DARS	Recessive
	DBT	Recessive
	DCC	Recessive
	DCDC2	Recessive
	DCHS1	Recessive
	DDB2	Recessive
	DDC	Recessive
	DDHD1	Recessive
	DDHD2	Recessive
	DDOST	Recessive
	DDR2	Recessive
	DDX11	Recessive
	DDX59	Recessive
	DDX6	Dominant
	DEAF1	Dominant
	DENND5A	Recessive
	DEPDC5	Dominant
	DHCR24	Recessive
	DHCR7	Recessive
	DHDDS	Dominant
	DHFR	Recessive
	DHODH	Recessive
	DHTKD1	Recessive
	DHX30	Dominant
	DIS3L2	Recessive
	DLAT	Recessive
	DLD	Recessive
	DLG4	Dominant
	DLL3	Recessive
	DLL4	Dominant
	DMP1	Recessive
	DMPK	Dominant
	DNAAF3	Recessive
	DNAAF4	Recessive
	DNAAF5	Recessive
	DNAH5	Recessive
	DNAJC12	Recessive
	DNM1	Dominant
	DNMT3A	Dominant
	DNMT3B	Recessive
	DOCK6	Recessive
	DOCK7	Recessive
	DOCK8	Recessive
	DOLK	Recessive
	DPAGT1	Recessive
	DPF2	Dominant
	DPM1	Recessive
	DPM3	Recessive
	DRC1	Recessive
	DSG1	Recessive
	DSPP	Dominant
	DSTYK	Dominant
	DVL1	Dominant
	DVL3	Dominant
	DYM	Recessive
	DYNC1H1	Dominant
	DYNC2H1	Recessive
	DYRK1A	Dominant
	DYX1C1	Recessive
	EBF3	Dominant
	ECEL1	Recessive
	EDN1	Dominant/Recessive
	EDNRA	Dominant
	EDNRB	Dominant
	EED	Dominant
	EEF1A2	Dominant
	EFTUD2	Dominant
	EGR2	Recessive
	EHMT1	Dominant
	EIF2AK3	Recessive
	EIF4A3	Recessive
	ELAC2	Recessive
	ELMO2	Recessive
	ELN	Dominant
	ELOVL4	Recessive
	EMC1	Dominant/Recessive
	EMG1	Recessive
	ENPP1	Recessive
	EOGT	Recessive
	EP300	Dominant
	EPG5	Recessive
	ERCC1	Recessive
	ERCC2	Recessive
	ERCC3	Recessive
	ERCC4	Recessive
	ERCC5	Recessive
	ERCC6	Recessive
	ERCC6L2	Recessive
	ERCC8	Recessive
	ERF	Dominant
	ESCO2	Recessive
	ETFA	Recessive
	ETFB	Recessive
	ETFDH	Recessive
	ETHE1	Recessive
	EVC	Recessive
	EVC2	Recessive
	EXOSC3	Recessive
	EXPH5	Recessive
	EXT1	Dominant
	EXT2	Dominant
	EYA1	Dominant
	EZH2	Dominant
	FAH	Recessive
	FAM111A	Dominant
	FAM126A	Recessive
	FAM134B	Recessive
	FAM20A	Recessive
	FAM20C	Recessive
	FAM58A	Dominant
	FANCA	Recessive
	FANCC	Recessive
	FANCD2	Recessive
	FANCE	Recessive
	FANCF	Recessive
	FANCG	Recessive
	FANCI	Recessive
	FANCL	Recessive
	FANCM	Recessive
	FAR1	Recessive
	FAT4	Recessive
	FBN1	Dominant/Recessive
	FBN2	Dominant
	FBP1	Recessive
	FBXL4	Recessive
	FEZF1	Recessive
	FGF10	Dominant
	FGF12	Dominant
	FGF3	Recessive
	FGF9	Dominant
	FGFR1	Dominant
	FGFR2	Dominant
	FGFR3	Dominant
	FH	Recessive
	FIG4	Recessive
	FKBP14	Recessive
	FKRP	Recessive
	FKTN	Recessive
	FLAD1	Recessive
	FLNB	Dominant/Recessive
	FLT4	Dominant
	FLVCR1	Recessive
	FLVCR2	Recessive
	FMN2	Recessive
	FN1	Dominant
	FOLR1	Recessive
	FOXC1	Dominant
	FOXC2	Dominant
	FOXE1	Recessive
	FOXE3	Dominant/Recessive
	FOXF1	Dominant
	FOXG1	Dominant
	FOXL2	Dominant
	FOXN1	Recessive
	FOXP1	Dominant
	FOXP2	Dominant
	FOXRED1	Recessive
	FRAS1	Recessive
	FREM1	Recessive
	FREM2	Recessive
	FRRS1L	Recessive
	FTCD	Recessive
	FTL	Dominant
	FUCA1	Recessive
	FYCO1	Recessive
	FZD5	Dominant
	FZD6	Recessive
	GAA	Recessive
	GABRA1	Dominant
	GABRB2	Dominant
	GABRB3	Dominant
	GABRG2	Dominant
	GALC	Recessive
	GALE	Recessive
	GALK1	Recessive
	GALNS	Recessive
	GALT	Recessive
	GAMT	Recessive
	GAS8	Recessive
	GATA2	Dominant
	GATA4	Dominant
	GATA6	Dominant
	GATAD2B	Dominant
	GATM	Recessive
	GBA2	Recessive
	GCDH	Recessive
	GCH1	Dominant/Recessive
	GDF5	Dominant/Recessive
	GDF6	Dominant
	GFAP	Dominant
	GFM1	Recessive
	GHR	Recessive
	GJA1	Dominant/Recessive
	GJA3	Dominant
	GJA8	Dominant
	GJB2	Dominant/Recessive
	GJC2	Dominant/Recessive
	GLB1	Recessive
	GLDC	Recessive
	GLDN	Recessive
	GLE1	Recessive
	GLI2	Dominant
	GLI3	Dominant
	GLIS2	Recessive
	GLIS3	Recessive
	GLMN	Dominant
	GLUD1	Dominant
	GLUL	Recessive
	GM2A	Recessive
	GMNN	Dominant
	GMPPA	Recessive
	GMPPB	Recessive
	GNA11	Dominant
	GNA14	Dominant
	GNAI1	Dominant
	GNAI3	Dominant
	GNAO1	Dominant
	GNAQ	Dominant
	GNAS	Dominant
	GNB1	Dominant
	GNB5	Recessive
	GNPAT	Recessive
	GNPTAB	Recessive
	GNPTG	Recessive
	GNS	Recessive
	GORAB	Recessive
	GPAA1	Recessive
	GPC6	Recessive
	GPSM2	Recessive
	GPX4	Recessive
	GRHL2	Recessive
	GRHL3	Dominant
	GRIK2	Recessive
	GRIN1	Dominant
	GRIN2A	Dominant
	GRIN2B	Dominant
	GRIN2D	Dominant
	GRM1	Recessive
	GRM6	Recessive
	GTF2E2	Recessive
	GTF2H5	Recessive
	GTPBP3	Recessive
	GUCY2C	Dominant/Recessive
	GUSB	Recessive
	GZF1	Recessive
	H3F3A	Dominant
	HACE1	Recessive
	HADH	Recessive
	HADHA	Recessive
	HAX1	Recessive
	HCN1	Dominant
	HDAC4	Dominant
	HECW2	Dominant
	HESX1	Dominant/Recessive
	HEXA	Recessive
	HEXB	Recessive
	HGSNAT	Recessive
	HIBCH	Recessive
	HINT1	Recessive
	HIST1H1E	Dominant
	HIST1H4C	Dominant
	HIVEP2	Dominant
	HLCS	Recessive
	HMGCL	Recessive
	HMGCS2	Recessive
	HMX1	Recessive
	HNF1B	Dominant
	HNF4A	Dominant
	HNRNPU	Dominant
	HOXA1	Recessive
	HOXA13	Dominant
	HOXB1	Recessive
	HOXC13	Recessive
	HOXD13	Dominant
	HPD	Dominant/Recessive
	HPGD	Recessive
	HPS1	Recessive
	HPSE2	Recessive
	HR	Recessive
	HRAS	Dominant
	HSD17B4	Recessive
	HSD3B7	Recessive
	HSF4	Dominant
	HSPG2	Recessive
	HYAL1	Recessive
	HYDIN	Recessive
	HYLS1	Recessive
	IARS	Recessive
	IDUA	Recessive
	IFIH1	Dominant
	IFITM5	Dominant
	IFT122	Recessive
	IFT140	Recessive
	IFT172	Recessive
	IFT43	Recessive
	IFT80	Recessive
	IGF1	Recessive
	IGF1R	Dominant/Recessive
	IGF2	Dominant
	IGFBP7	Recessive
	IGHMBP2	Recessive
	IHH	Dominant/Recessive
	IKBKG	Dominant
	IL11RA	Recessive
	IMPAD1	Recessive
	INPP5E	Recessive
	INPP5K	Recessive
	INPPL1	Recessive
	IRF6	Dominant
	IRX5	Recessive
	ISPD	Recessive
	ITCH	Recessive
	ITGA3	Recessive
	ITGA7	Recessive
	ITGA8	Recessive
	ITPR1	Dominant/Recessive
	IVD	Recessive
	JAG1	Dominant
	JAGN1	Recessive
	JAK3	Recessive
	JAM3	Recessive
	KANSL1	Dominant
	KAT6A	Dominant
	KAT6B	Dominant
	KBTBD13	Dominant
	KCNA2	Dominant
	KCNB1	Dominant
	KCNC1	Dominant
	KCNC3	Dominant
	KCNH1	Dominant
	KCNJ10	Recessive
	KCNJ11	Dominant/Recessive
	KCNJ6	Dominant
	KCNQ1	Recessive
	KCNQ2	Dominant
	KCNQ3	Dominant
	KCNQ5	Dominant
	KCNT1	Dominant
	KCTD1	Dominant
	KCTD7	Recessive
	KDM1A	Dominant
	KIAA0586	Recessive
	KIAA1109	Recessive
	KIDINS220	Dominant
	KIF11	Dominant
	KIF1A	Dominant/Recessive
	KIF1BP	Recessive
	KIF22	Dominant
	KIF2A	Dominant
	KIF5C	Dominant
	KIF7	Recessive
	KLF1	Dominant
	KLHL40	Recessive
	KLHL7	Recessive
	KMT2A	Dominant
	KMT2B	Dominant
	KMT2C	Dominant
	KMT2D	Dominant
	KMT5B	Dominant
	KPTN	Recessive
	KRAS	Dominant
	KRT74	Dominant
	L2HGDH	Recessive
	LAMA1	Recessive
	LAMA2	Recessive
	LAMB1	Recessive
	LAMC3	Recessive
	LARGE1	Recessive
	LARP7	Recessive
	LARS2	Recessive
	LBR	Recessive
	LEMD3	Dominant
	LFNG	Recessive
	LGI4	Recessive
	LHX3	Recessive
	LHX4	Dominant
	LIAS	Recessive
	LIG4	Recessive
	LINS1	Recessive
	LIPN	Recessive
	LIPT1	Recessive
	LIPT2	Recessive
	LMBRD1	Recessive
	LMX1B	Dominant
	LONP1	Recessive
	LRAT	Recessive
	LRBA	Recessive
	LRIG2	Recessive
	LRIT3	Recessive
	LRP2	Recessive
	LRP4	Recessive
	LRP5	Dominant/Recessive
	LRPPRC	Recessive
	LRRC6	Recessive
	LTBP2	Recessive
	LTBP3	Recessive
	LYST	Recessive
	MAB21L2	Dominant/Recessive
	MAF	Dominant
	MAFB	Dominant
	MAGEL2	Dominant
	MAN1B1	Recessive
	MAN2B1	Recessive
	MANBA	Recessive
	MAP2K1	Dominant
	MAP2K2	Dominant
	MAP3K1	Dominant
	MAP3K7	Dominant
	MAPRE2	Recessive
	MASP1	Recessive
	MAT1A	Recessive
	MATN3	Dominant
	MBOAT7	Recessive
	MC2R	Recessive
	MCCC1	Recessive
	MCCC2	Recessive
	MCEE	Recessive
	MCOLN1	Recessive
	MCPH1	Recessive
	MDH2	Recessive
	MECOM	Dominant
	MECR	Recessive
	MED13L	Dominant
	MED17	Recessive
	MEF2C	Dominant
	MEGF10	Recessive
	MEGF8	Recessive
	MEOX1	Recessive
	MESP2	Recessive
	MFRP	Recessive
	MFSD2A	Recessive
	MFSD8	Recessive
	MGAT2	Recessive
	MGP	Recessive
	MICU1	Recessive
	MIR17HG	Dominant
	MITF	Dominant/Recessive
	MKKS	Recessive
	MKS1	Recessive
	MLC1	Recessive
	MLYCD	Recessive
	MMAA	Recessive
	MMAB	Recessive
	MMACHC	Recessive
	MMADHC	Recessive
	MMP13	Dominant/Recessive
	MMP21	Recessive
	MNX1	Dominant
	MOCS1	Recessive
	MOCS2	Recessive
	MOGS	Recessive
	MPDU1	Recessive
	MPI	Recessive
	MPLKIP	Recessive
	MPV17	Recessive
	MRE11	Recessive
	MRPS22	Recessive
	MRPS34	Recessive
	MSX1	Dominant
	MSX2	Dominant
	MTHFR	Recessive
	MTO1	Recessive
	MTOR	Dominant
	MTR	Recessive
	MTRR	Recessive
	MUT	Recessive
	MYCN	Dominant
	MYH3	Dominant
	MYH9	Dominant
	MYLK	Recessive
	MYO5A	Recessive
	MYO5B	Recessive
	MYT1L	Dominant
	NAA15	Dominant
	NACC1	Dominant
	NAGA	Recessive
	NAGLU	Recessive
	NAGS	Recessive
	NALCN	Dominant/Recessive
	NANS	Recessive
	NAXE	Recessive
	NBAS	Recessive
	NBN	Recessive
	NDE1	Recessive
	NDUFA10	Recessive
	NDUFAF2	Recessive
	NDUFS1	Recessive
	NDUFS4	Recessive
	NDUFS7	Recessive
	NDUFS8	Recessive
	NDUFV1	Recessive
	NEB	Recessive
	NECTIN4	Recessive
	NEDD4L	Dominant
	NEK1	Recessive
	NEK8	Recessive
	NEU1	Recessive
	NF1	Dominant
	NFIX	Dominant
	NFU1	Recessive
	NGLY1	Recessive
	NHP2	Recessive
	NIPBL	Dominant
	NKX2-1	Dominant
	NKX2-5	Dominant
	NKX3-2	Recessive
	NKX6-2	Recessive
	NMNAT1	Recessive
	NODAL	Dominant
	NOG	Dominant
	NOTCH1	Dominant
	NOTCH2	Dominant
	NOVA2	Dominant
	NPC1	Recessive
	NPC2	Recessive
	NPHP1	Recessive
	NPHP3	Recessive
	NPHP4	Recessive
	NPHS1	Recessive
	NPHS2	Recessive
	NPR2	Recessive
	NR2F1	Dominant
	NR2F2	Dominant
	NRAS	Dominant
	NRXN1	Dominant/Recessive
	NRXN2	Dominant
	NSD1	Dominant
	NSUN2	Recessive
	NT5C3A	Recessive
	NTRK1	Recessive
	NTRK2	Dominant
	NUBPL	Recessive
	NUP107	Recessive
	NUP62	Recessive
	NUS1	Dominant
	OBSL1	Recessive
	ODAPH	Recessive
	ORC1	Recessive
	ORC4	Recessive
	ORC6	Recessive
	OSGEP	Recessive
	OTOGL	Recessive
	OTUD6B	Recessive
	OTULIN	Recessive
	OTX2	Dominant
	OXCT1	Recessive
	P3H1	Recessive
	P4HB	Dominant
	PACS1	Dominant
	PAFAH1B1	Dominant
	PAH	Recessive
	PALB2	Recessive
	PAPSS2	Recessive
	PARN	Recessive
	PAX2	Dominant
	PAX3	Dominant
	PAX6	Dominant
	PAX8	Dominant
	PAX9	Dominant
	PC	Recessive
	PCBD1	Recessive
	PCCA	Recessive
	PCCB	Recessive
	PCGF2	Dominant
	PCNT	Recessive
	PCYT1A	Recessive
	PDE10A	Dominant
	PDE4D	Dominant
	PDE6G	Recessive
	PDE6H	Recessive
	PDGFRB	Dominant
	PDHX	Recessive
	PDSS1	Recessive
	PDSS2	Recessive
	PEPD	Recessive
	PET100	Recessive
	PEX1	Recessive
	PEX10	Recessive
	PEX11B	Recessive
	PEX12	Recessive
	PEX13	Recessive
	PEX14	Recessive
	PEX16	Recessive
	PEX19	Recessive
	PEX2	Recessive
	PEX26	Recessive
	PEX3	Recessive
	PEX5	Recessive
	PEX6	Recessive
	PEX7	Recessive
	PGAP1	Recessive
	PGAP2	Recessive
	PGAP3	Recessive
	PGM1	Recessive
	PGM3	Recessive
	PHF21A	Dominant
	PHGDH	Recessive
	PHIP	Dominant
	PHOX2B	Dominant
	PIEZO1	Recessive
	PIEZO2	Dominant/Recessive
	PIGG	Recessive
	PIGL	Recessive
	PIGN	Recessive
	PIGO	Recessive
	PIGT	Recessive
	PIGV	Recessive
	PIGY	Recessive
	PIK3CA	Dominant
	PIK3R1	Dominant/Recessive
	PIK3R2	Dominant
	PITX1	Dominant
	PITX2	Dominant
	PITX3	Dominant
	PKD1L1	Recessive
	PKHD1	Recessive
	PLAA	Recessive
	PLCB1	Recessive
	PLCB4	Dominant
	PLCE1	Recessive
	PLK4	Recessive
	PLOD1	Recessive
	PLOD2	Recessive
	PLPBP	Recessive
	PMM2	Recessive
	PMS2	Recessive
	PNKP	Recessive
	PNPLA1	Recessive
	PNPLA2	Recessive
	PNPT1	Recessive
	POC1A	Recessive
	POC1B	Recessive
	POGZ	Dominant
	POLG	Recessive
	POLR1A	Dominant
	POLR1C	Recessive
	POLR1D	Dominant
	POLR3A	Recessive
	POLR3B	Recessive
	POMGNT1	Recessive
	POMGNT2	Recessive
	POMT1	Recessive
	POMT2	Recessive
	POU1F1	Recessive
	PPA2	Recessive
	PPM1D	Dominant
	PPP1CB	Dominant
	PPP2R1A	Dominant
	PPP2R5D	Dominant
	PPP3CA	Dominant
	PPT1	Recessive
	PRDM12	Recessive
	PREPL	Recessive
	PRKAR1A	Dominant
	PRKD1	Dominant
	PRMT7	Recessive
	PROP1	Recessive
	PROSC	Recessive
	PRRT2	Dominant/Recessive
	PRSS12	Recessive
	PRSS56	Recessive
	PRUNE1	Recessive
	PSAP	Recessive
	PSAT1	Recessive
	PSMB8	Recessive
	PSPH	Recessive
	PTCH1	Dominant/Recessive
	PTDSS1	Dominant
	PTEN	Dominant
	PTF1A	Recessive
	PTH	Recessive
	PTH1R	Dominant
	PTHLH	Dominant
	PTPN11	Dominant
	PTPN14	Recessive
	PTS	Recessive
	PUF60	Dominant
	PURA	Dominant
	PXDN	Recessive
	PYCR1	Recessive
	PYCR2	Recessive
	PYGL	Recessive
	PYROXD1	Recessive
	QARS	Recessive
	QDPR	Recessive
	QRICH1	Dominant
	RAB11A	Dominant
	RAB11B	Dominant
	RAB18	Recessive
	RAB23	Recessive
	RAB3GAP1	Recessive
	RAB3GAP2	Recessive
	RAC1	Dominant
	RAD21	Dominant
	RAD51	Dominant
	RAD51C	Recessive
	RAF1	Dominant
	RAI1	Dominant
	RAPSN	Recessive
	RARB	Dominant/Recessive
	RARS2	Recessive
	RASA1	Dominant
	RAX	Recessive
	RBM8A	Recessive
	RBPJ	Dominant
	RECQL4	Recessive
	RELN	Recessive
	RERE	Dominant
	RETREG1	Recessive
	RFT1	Recessive
	RFX6	Recessive
	RIN2	Recessive
	RIPK4	Recessive
	RIT1	Dominant
	RMND1	Recessive
	RMRP	Recessive
	RNASEH2A	Recessive
	RNASEH2B	Recessive
	RNASEH2C	Recessive
	RNASET2	Recessive
	RNU4ATAC	Recessive
	ROBO3	Recessive
	ROGDI	Recessive
	ROR2	Dominant/Recessive
	RORA	Dominant
	RPE65	Recessive
	RPGRIP1	Recessive
	RPGRIP1L	Recessive
	RPS19	Dominant
	RPS23	Dominant
	RRAS	Dominant
	RSPH1	Recessive
	RSPH3	Recessive
	RSPO4	Recessive
	RSPRY1	Recessive
	RTEL1	Recessive
	RTN4IP1	Recessive
	RTTN	Recessive
	RUNX2	Dominant
	RXYLT1	Recessive
	RYR1	Recessive
	SACS	Recessive
	SALL1	Dominant
	SALL4	Dominant
	SAMHD1	Recessive
	SATB2	Dominant
	SBDS	Recessive
	SC5D	Recessive
	SCARF2	Recessive
	SCN11A	Dominant
	SCN1A	Dominant
	SCN1B	Dominant
	SCN2A	Dominant
	SCN3A	Dominant
	SCN4A	Dominant
	SCN8A	Dominant
	SCO1	Recessive
	SCO2	Recessive
	SCYL1	Recessive
	SDCCAG8	Recessive
	SDHA	Recessive
	SDHAF1	Recessive
	SEC23B	Recessive
	SEC24D	Recessive
	SECISBP2	Recessive
	SET	Dominant
	SETBP1	Dominant
	SETD1A	Dominant
	SETD2	Dominant
	SETD5	Dominant
	SF3B4	Dominant
	SGSH	Recessive
	SH3PXD2B	Recessive
	SHANK1	Dominant
	SHANK2	Dominant
	SHANK3	Dominant
	SHH	Dominant
	SHOC2	Dominant
	SHOX	Dominant/Recessive
	SHROOM3	Dominant
	SIK1	Dominant
	SIL1	Recessive
	SIN3A	Dominant
	SIX1	Dominant
	SIX3	Dominant
	SIX5	Dominant
	SKI	Dominant
	SKIV2L	Recessive
	SLC12A6	Recessive
	SLC13A5	Recessive
	SLC17A5	Recessive
	SLC19A3	Recessive
	SLC1A2	Dominant
	SLC22A5	Recessive
	SLC24A4	Recessive
	SLC25A15	Recessive
	SLC25A19	Recessive
	SLC25A20	Recessive
	SLC25A22	Recessive
	SLC25A24	Dominant
	SLC25A26	Recessive
	SLC25A38	Recessive
	SLC25A4	Dominant
	SLC26A2	Recessive
	SLC27A4	Recessive
	SLC2A1	Dominant
	SLC2A10	Recessive
	SLC2A2	Recessive
	SLC33A1	Recessive
	SLC35A1	Recessive
	SLC35A2	Dominant
	SLC35C1	Recessive
	SLC35D1	Recessive
	SLC39A13	Recessive
	SLC39A8	Recessive
	SLC45A1	Recessive
	SLC46A1	Recessive
	SLC4A4	Recessive
	SLC52A3	Recessive
	SLC5A5	Recessive
	SLC5A7	Recessive
	SLC6A1	Dominant
	SLC6A17	Recessive
	SLC6A3	Recessive
	SLC6A5	Recessive
	SLC6A9	Recessive
	SLX4	Recessive
	SMAD3	Dominant
	SMAD4	Dominant
	SMARCA2	Dominant
	SMARCA4	Dominant
	SMARCAL1	Recessive
	SMARCB1	Dominant
	SMARCE1	Dominant
	SMC3	Dominant
	SMG9	Recessive
	SMO	Dominant
	SMOC1	Recessive
	SMOC2	Recessive
	SMPD1	Recessive
	SNAP25	Dominant
	SNAP29	Recessive
	SNRPB	Dominant
	SNRPE	Dominant
	SNX14	Recessive
	SON	Dominant
	SOS1	Dominant
	SOX10	Dominant
	SOX11	Dominant
	SOX17	Dominant
	SOX2	Dominant
	SOX5	Dominant
	SOX9	Dominant
	SPAG1	Recessive
	SPARC	Recessive
	SPATA5	Recessive
	SPECC1L	Dominant
	SPEG	Recessive
	SPG11	Recessive
	SPR	Recessive
	SPRED1	Dominant
	SPTAN1	Dominant
	SRCAP	Dominant
	SRD5A3	Recessive
	SRP54	Dominant
	ST14	Recessive
	ST3GAL3	Recessive
	ST3GAL5	Recessive
	STAG1	Dominant
	STAMBP	Recessive
	STAR	Recessive
	STAT1	Dominant/Recessive
	STAT5B	Recessive
	STIL	Recessive
	STRA6	Recessive
	STX1B	Dominant
	STXBP1	Dominant
	SUCLG1	Recessive
	SUFU	Recessive
	SUMF1	Recessive
	SURF1	Recessive
	SYNGAP1	Dominant
	SZT2	Recessive
	TAB2	Dominant
	TAC3	Recessive
	TACO1	Recessive
	TACR3	Recessive
	TAF13	Recessive
	TANGO2	Recessive
	TAPT1	Recessive
	TAT	Recessive
	TBC1D20	Recessive
	TBC1D23	Recessive
	TBC1D24	Recessive
	TBCD	Recessive
	TBCE	Recessive
	TBCK	Recessive
	TBL1XR1	Dominant
	TBR1	Dominant
	TBX1	Dominant
	TBX15	Recessive
	TBX18	Dominant
	TBX20	Dominant
	TBX3	Dominant
	TBX4	Dominant
	TBX5	Dominant
	TBXAS1	Recessive
	TCF12	Dominant
	TCF20	Dominant
	TCF4	Dominant
	TCN2	Recessive
	TCOF1	Dominant
	TCTN1	Recessive
	TCTN2	Recessive
	TCTN3	Recessive
	TECPR2	Recessive
	TEK	Dominant
	TELO2	Recessive
	TERT	Recessive
	TFAP2A	Dominant
	TFAP2B	Dominant
	TGDS	Recessive
	TGFB1	Dominant
	TGFB3	Dominant
	TGFBR1	Dominant
	TGFBR2	Dominant
	TGIF1	Dominant
	TH	Recessive
	THOC6	Recessive
	THRA	Dominant
	TINF2	Dominant
	TK2	Recessive
	TKT	Recessive
	TMCO1	Recessive
	TMEM126B	Recessive
	TMEM165	Recessive
	TMEM216	Recessive
	TMEM237	Recessive
	TMEM260	Recessive
	TMEM5	Recessive
	TMEM67	Recessive
	TMEM70	Recessive
	TMPRSS6	Recessive
	TMTC3	Recessive
	TNFRSF13B	Recessive
	TOE1	Recessive
	TP63	Dominant
	TPM2	Dominant
	TPP1	Recessive
	TRAIP	Recessive
	TRAPPC11	Recessive
	TRAPPC9	Recessive
	TREX1	Recessive
	TRIM32	Recessive
	TRIM37	Recessive
	TRIO	Dominant
	TRIP11	Recessive
	TRIP12	Dominant
	TRIP13	Recessive
	TRIP4	Recessive
	TRMT10C	Recessive
	TRPM1	Recessive
	TRPS1	Dominant
	TRPV3	Dominant
	TRPV4	Dominant
	TSC1	Dominant
	TSC2	Dominant
	TSEN15	Recessive
	TSEN2	Recessive
	TSEN34	Recessive
	TSEN54	Recessive
	TSHB	Recessive
	TSHR	Dominant/Recessive
	TTC19	Recessive
	TTC25	Recessive
	TTC37	Recessive
	TTC7A	Recessive
	TTC8	Recessive
	TTI2	Recessive
	TUBA1A	Dominant
	TUBA8	Recessive
	TUBB	Dominant
	TUBB2A	Dominant
	TUBB2B	Dominant
	TUBB3	Dominant
	TUBB4A	Dominant
	TUBG1	Dominant
	TUBGCP4	Recessive
	TUBGCP6	Recessive
	TUFM	Recessive
	TUSC3	Recessive
	TWIST1	Dominant
	TWIST2	Dominant/Recessive
	TXNL4A	Recessive
	TYR	Recessive
	TYRP1	Recessive
	UBA5	Recessive
	UBE2T	Recessive
	UBE3A	Dominant
	UBE3B	Recessive
	UBR1	Recessive
	UBTF	Dominant
	UGT1A1	Recessive
	UMPS	Recessive
	UNC80	Recessive
	UQCRB	Recessive
	UQCRQ	Recessive
	UROC1	Recessive
	UROS	Recessive
	USB1	Recessive
	USP18	Recessive
	UVSSA	Recessive
	VDR	Recessive
	VIPAS39	Recessive
	VLDLR	Recessive
	VPS13B	Recessive
	VPS33B	Recessive
	VRK1	Recessive
	VSX2	Recessive
	WAC	Dominant
	WDPCP	Recessive
	WDR11	Dominant
	WDR19	Recessive
	WDR26	Dominant
	WDR34	Recessive
	WDR35	Recessive
	WDR60	Recessive
	WDR62	Recessive
	WDR73	Recessive
	WNT1	Recessive
	WNT10B	Recessive
	WNT3	Recessive
	WNT4	Dominant/Recessive
	WNT5A	Dominant
	WNT7A	Recessive
	WRAP53	Recessive
	WT1	Dominant
	WWOX	Recessive
	XPA	Recessive
	XPC	Recessive
	XRCC4	Recessive
	XYLT1	Recessive
	XYLT2	Recessive
	YAP1	Dominant
	YWHAG	Dominant
	YY1	Dominant
	ZBTB18	Dominant
	ZBTB20	Dominant
	ZEB2	Dominant
	ZFP57	Recessive
	ZFYVE26	Recessive
	ZIC1	Dominant
	ZIC2	Dominant
	ZMPSTE24	Recessive
	ZMYND10	Recessive
	ZMYND11	Dominant
	ZNF462	Dominant
	ZNF750	Dominant
	ZSWIM6	Dominant

### Sheet: Table S3
	Table S3: Number of birth weight SNPs where a developmental disorder gene is the nearest gene, or have developmental disorder genes within the corresponding window, and the corresponding empirical P value. Birth weight SNPs included are all those classified as classified as "Fetal Only" or "Maternal and Fetal" in the GWAS of birth weight [5].
	Gene List (Number of Genes)	Nearest	19kb	94kb	138kb	258kb
	All Genes (1362)	11 (P=9.28E-02)	12 (P=1.49E-01)	25 (P=3.57E-02)	29 (P=7.16E-02)	39 (P=1.09E-01)
	Dominant (475)	8 (P=6.90E-03)	7 (P=3.24E-02)	14 (P=5.50E-03)	14 (P=4.97E-02)	20 (P=4.05E-02)
	Recessive (936)	5 (P=4.90E-01)	7 (P=4.16E-01)	17 (P=1.52E-01)	22 (P=1.09E-01)	29 (P=1.10E-01)
	Recessive excluding Dominant (887)	3 (P=9.73E-01)	5 (P=9.52E-01)	15 (P=9.44E-01)	20 (P=9.51E-01)	27 (P=9.84E-01)

### Sheet: Table S4
	Table S4: Number of Developmental Disorder genes which are the nearest gene, or within the corresponding window, of birth weight SNPs annotated as either "Fetal Only" or "Maternal and Fetal" and the corresponding empirical P value.
	Gene List (Number of Genes)	Nearest	19kb	94kb	138kb	258kb
	All Genes (1362)	11 (P=1.10E-02)	12 (P=3.09E-02)	29 (P=1.70E-03)	37 (P=9.00E-04)	54 (P=6.00E-04)
	Dominant (475)	8 (P=1.10E-03)	7 (P=6.30E-03)	14 (P=4.00E-04)	15 (P=1.50E-03)	21 (P=1.00E-03)
	Recessive (936)	5 (P=1.60E-01)	7 (P=1.38E-01)	17 (P=2.31E-02)	24 (P=6.90E-03)	35 (P=4.80E-03)
	Recessive excluding Dominant (887)	3 (P=6.17E-01)	5 (P=4.87E-01)	15 (P=1.29E-01)	22 (P=7.06E-02)	33 (P=5.28E-02)

### Sheet: Table S5
	Table S5: Recessive developmental disorder genes falling near to birth weight SNPs in each of our nearest gene or window analyses, and the number of birth weight SNPs with the gene as the nearest gene or in the gene window
	Gene Name	Nearest	19kb	94kb	138kb	258kb
	ABCB11	1	1	1	1	1
	KCNQ1	1	1	1	1	1
	MCPH1	1	1	1	1	1
	PIK3R1	1	1	1	1	1
	PTH1R	1	1	1	1	1
	PTPN14	1	1	1	1	1
	STAT1	1	1	1	1	1
	TBX15	1	1	1	1	1
	IGF1R	2	2	2	2	2
	PLCE1	2	2	2	2	2
	ADGRG6		1	1	1	1
	WRAP53		1	1	2	2
	PYCR1		1	2	2	2
	ACADVL			1	1	1
	ATR			1	1	1
	BLM			1	1	1
	DNMT3B			1	1	1
	FLAD1			1	1	1
	INPP5E			1	1	1
	L2HGDH			1	1	1
	MBOAT7			1	1	1
	PEPD			1	1	1
	SUFU			1	1	1
	TH			1	1	1
	TSEN34			1	1	1
	XPC			1	1	1
	MPDU1			2	2	2
	DDC				1	1
	DPM3				1	1
	FANCC				1	1
	GJC2				1	1
	MPI				1	1
	PEX1				1	1
	RTEL1				1	1
	VPS33B				1	1
	ACO2					1
	BRAT1					1
	CLDN19					1
	DDHD2					1
	FANCE					1
	IGF1					1
	KIF1BP					1
	LFNG					1
	LHX3					1
	LRP2					1
	MKKS					1
	P3H1					1
	PAH					1
	SKIV2L					1
	FAM126A					2
	FGF3					2

### Sheet: Table S6
	Table S6: Developmental disorder genes with only recessive modes of inheritance falling near to birth weight SNPs in each of our nearest gene or window analyses, and the number of birth weight SNPs with the gene as the nearest gene or in the gene window
	Gene Name	Nearest	19kb	94kb	138kb	258kb
	ABCB11	1	1	1	1	1
	KCNQ1	1	1	1	1	1
	MCPH1	1	1	1	1	1
	PTPN14	1	1	1	1	1
	TBX15	1	1	1	1	1
	PLCE1	2	2	2	2	2
	ADGRG6		1	1	1	1
	WRAP53		1	1	2	2
	PYCR1		1	2	2	2
	ACADVL			1	1	1
	ATR			1	1	1
	BLM			1	1	1
	DNMT3B			1	1	1
	FLAD1			1	1	1
	INPP5E			1	1	1
	L2HGDH			1	1	1
	MBOAT7			1	1	1
	PEPD			1	1	1
	SUFU			1	1	1
	TH			1	1	1
	TSEN34			1	1	1
	XPC			1	1	1
	MPDU1			2	2	2
	DDC				1	1
	DPM3				1	1
	FANCC				1	1
	MPI				1	1
	PEX1				1	1
	RTEL1				1	1
	VPS33B				1	1
	ACO2					1
	BRAT1					1
	CLDN19					1
	DDHD2					1
	FANCE					1
	IGF1					1
	KIF1BP					1
	LFNG					1
	LHX3					1
	LRP2					1
	MKKS					1
	P3H1					1
	PAH					1
	SKIV2L					1
	FAM126A					2
	FGF3					2
